# Disruption of Plasma Membrane Lipid Asymmetry Alters Cellular Energetics

**DOI:** 10.1101/2025.04.27.650841

**Authors:** Pavel Barahtjan, Katelyn C. Cook, Václav Bočan, H. Mathilda Lennartz, Tobias Jumel, Kai Schuhmann, Tyler Robert Reagle, Silvia Radrezza, Sofia Traikov, Kristin Böhlig, Sascha M. Kuhn, Cristina Jiménez López, Tiago C. Alves, Andrej Shevchenko, Jonathan Rodenfels, André Nadler

**Affiliations:** Max-Planck-Institute of Molecular Cell Biology and Genetics, Dresden, 01307, Germany; Interfaculty Institute of Bioengineering and Global Health Institute, École Polytechnique Fédérale de Lausanne (EPFL), Lausanne, 1015, Switzerland; Molecular Physiology and Biological Physics, Center for Membrane and Cell Physiology, School of Medicine, University of Virginia, Charlottesville, VA 22903, USA; Institute for Clinical Chemistry and Laboratory Medicine, Universitätsklinikum Carl Gustav Carus, Technical University Dresden, Germany; DZD-Paul Langerhans Institute of the Helmholtz Zentrum München, Germany; Cluster of Excellence Physics of Life, Technical University Dresden, Dresden, Germany

## Abstract

Biological membranes often feature unequal and actively maintained concentration gradients of lipids between bilayer leaflets, termed lipid asymmetry.^1–3^ Lipid asymmetry has been linked to many cellular processes^4,5^, but the mechanisms that connect lipid trans-bilayer concentration gradients to cellular functions are poorly understood. Here we systematically map the cellular processes affected by dysregulation of lipid asymmetry by knocking out flippases, floppases, and scramblases in mammalian cells. We identify broad alterations to core metabolic pathways, including nutrient uptake, neutral lipid turnover, the pentose phosphate pathway, and glycolysis. Lipidomics, respirometry, lipid and metabolic imaging, and live-cell calorimetry revealed elevated neutral lipid and ATP consumption rates, coupled with increased heat loss per unit biomass synthesized despite slower growth. This suggests that compensatory maintenance of lipid asymmetry strains the cellular energy budget, shifting the cell from a growth-promoting anabolic state to a more energy-using catabolic state. Our data indicate that lipid asymmetry and its active maintenance are linked to cellular energetics, reflecting either the energetic cost of maintaining lipid asymmetry or its putative role as a cellular store of potential energy akin to proton and ion transmembrane gradients.
