## Supplementary material for "Disruption of Plasma Membrane Lipid Asymmetry Alters Cellular Energetics": SI table 5

### Sheet: Average Cluster Profiles
ALL VALUES BELOW ARE ON A LOG2 SCALE, USING THE ABUNDANCE RATIO TO CONTROL
TRANSCRIPTOMICS
All Data
	ATP8A1	ATP8B1	ATP8B2	ATP11A	ATP11C	TMEM30A	ABCA1	ABCA7	ANO6	PLSCR1
Average Change	0.28954	0.313474	0.367505	0.257394	0.345463	0.258751	0.250191	0.25268	0.241983	0.243503
SD	0.27314	0.316293	0.410624	0.289261	0.390159	0.281504	0.251998	0.423486	0.233643	0.261749
TRANSCRIPTOMICS
Data Sorted by K-Means Clusters
Cluster #	ATP8A1	ATP8B1	ATP8B2	ATP11A	ATP11C	TMEM30A	ABCA1	ABCA7	ANO6	PLSCR1
1	0.137686	0.127497	0.170765	-0.0676225	-0.0711504	-0.00616466	0.00960832	0.054012	-0.108069	0.0143433
2	0.478915	0.489737	0.388189	0.246929	0.405463	0.225365	0.299464	0.322091	0.211685	0.23807
3	-0.0977963	-0.048563	-0.134166	0.0876495	0.30611	-0.0186638	0.0774297	-0.0220522	0.18013	0.0106976
4	0.718173	1.52457	0.454448	0.654875	1.50326	0.797298	0.28209	0.295604	0.24096	0.421294
5	-1.11343	-1.49079	-0.706928	-0.508245	-0.0657098	-0.99642	-0.534822	-0.784886	-0.0443175	-0.537101
6	-0.234461	-0.329794	-0.189306	-0.136902	-0.312872	-0.157768	-0.0845179	-0.137344	-0.131643	-0.0683914
PROTEOMICS
All Data
	ATP8A1	ATP8B1	ATP8B2	ATP11A	ATP11C	TMEM30A	ABCA1	ABCA7	ANO6	PLSCR1
Average Change	0.0444874	0.0409337	0.0340354	0.042404	0.0491644	0.0402796	0.0328961	0.0436605	0.0406285	0.0408675
SD	0.131757	0.127922	0.110587	0.131521	0.15943	0.122614	0.0974477	0.233289	0.119717	0.124538
PROTEOMICS
Data Sorted by K-Means Clusters
Cluster #	ATP8A1	ATP8B1	ATP8B2	ATP11A	ATP11C	TMEM30A	ABCA1	ABCA7	ANO6	PLSCR1
1	0.148789	0.10018	0.0899688	-0.0466939	0.239527	0.192042	0.041445	0.088988	0.150139	0.0303995
2	0.173857	0.155211	0.00488071	0.334744	-0.0314862	3.04375	0.315822	0.785418	0.494619	0.5645
3	-0.0511672	-0.0319285	-0.141222	-0.0360228	-0.202208	0.0872686	0.0203162	0.157877	-0.0818527	0.061889
4	0.452332	0.476502	0.402303	0.402937	0.749996	0.395386	0.156435	0.214877	0.135251	0.383844
5	-0.22111	-0.255471	-0.263485	-0.401853	-0.344713	-0.104235	-0.0088968	0.0349243	-0.127129	-0.285366
6	-0.30173	-0.104582	-0.141289	-0.0139045	0.135282	-0.200624	-0.141846	-0.203297	-0.0453005	0.0120319
The corresponding transcripts and proetins for each cluster can be found in Supplemental Tables 2 and 3, using the "K-Means Cluster #" column in each table.
The following tabs contain the results files from Gene Ontology enrichment analysis (over-representation test, PantherDB GO-Slim Biological Process), including analysis parameter specifications.
	Transcriptomics:				Proteomics:
	T_Cluster 4 -- Upregulated Genes				P_Cluster 4 -- Upregulated Genes
	T_Cluster 5 -- Downregulated Genes				P_Cluster 5 -- Downregulated Genes

### Sheet: T_Cluster 4
Analysis Type:	PANTHER Overrepresentation Test (Released 20240807)
Annotation Version and Release Date:	PANTHER version 19.0 Released 2024-06-20
Analyzed List:	Client Text Box Input (Homo sapiens)
Reference List:	Homo sapiens (all genes in database)
Test Type:	FISHER
Correction:	FDR
PANTHER GO-Slim Biological Process	Homo sapiens - REFLIST (20580)	Client Text Box Input (493)	Client Text Box Input (expected)	Client Text Box Input (over/under)	Client Text Box Input (fold Enrichment)	Client Text Box Input (raw P-value)	Client Text Box Input (FDR)
defense response to virus (GO:0051607)	39	18	0.93	+	19.27	1.95e-19	4.13e-16
response to virus (GO:0009615)	40	18	0.96	+	18.78	3.46e-19	3.67e-16
carbohydrate transmembrane transport (GO:0034219)	18	4	0.43	+	9.28	0.000762	0.0207
carbohydrate transport (GO:0008643)	19	4	0.46	+	8.79	0.000947	0.0245
vitamin transport (GO:0051180)	20	4	0.48	+	8.35	0.00116	0.0293
receptor internalization (GO:0031623)	21	4	0.5	+	7.95	0.00141	0.0347
skin development (GO:0043588)	33	5	0.79	+	6.32	0.00105	0.0269
negative regulation of immune system process (GO:0002683)	35	5	0.84	+	5.96	0.00139	0.0346
intermediate filament organization (GO:0045109)	65	9	1.56	+	5.78	2.35e-05	0.00138
regulation of cell-cell adhesion (GO:0022407)	38	5	0.91	+	5.49	0.00202	0.0451
extracellular matrix organization (GO:0030198)	119	15	2.85	+	5.26	1.68e-07	2.54e-05
external encapsulating structure organization (GO:0045229)	119	15	2.85	+	5.26	1.68e-07	2.37e-05
intermediate filament cytoskeleton organization (GO:0045104)	72	9	1.72	+	5.22	5.39e-05	0.00293
intermediate filament-based process (GO:0045103)	72	9	1.72	+	5.22	5.39e-05	0.00286
extracellular structure organization (GO:0043062)	120	15	2.87	+	5.22	1.87e-07	2.49e-05
defense response to symbiont (GO:0140546)	198	24	4.74	+	5.06	7.7e-11	4.08e-08
negative regulation of multicellular organismal process (GO:0051241)	56	6	1.34	+	4.47	0.00216	0.0472
epithelial cell differentiation (GO:0030855)	76	8	1.82	+	4.39	0.000464	0.0141
defense response to other organism (GO:0098542)	232	24	5.56	+	4.32	2.03e-09	7.16e-07
response to growth factor (GO:0070848)	88	9	2.11	+	4.27	0.000258	0.00913
cellular response to growth factor stimulus (GO:0071363)	88	9	2.11	+	4.27	0.000258	0.00898
defense response (GO:0006952)	303	30	7.26	+	4.13	5.67e-11	4.01e-08
positive regulation of cell population proliferation (GO:0008284)	91	9	2.18	+	4.13	0.000332	0.0107
epithelium development (GO:0060429)	102	10	2.44	+	4.09	0.000169	0.00703
regulation of cell population proliferation (GO:0042127)	153	14	3.67	+	3.82	1.95e-05	0.00126
positive regulation of phosphorylation (GO:0042327)	128	11	3.07	+	3.59	0.000261	0.0088
response to external biotic stimulus (GO:0043207)	288	24	6.9	+	3.48	1.34e-07	3.57e-05
response to other organism (GO:0051707)	288	24	6.9	+	3.48	1.34e-07	3.17e-05
biological process involved in interspecies interaction between organisms (GO:0044419)	290	24	6.95	+	3.45	1.53e-07	2.7e-05
positive regulation of phosphorus metabolic process (GO:0010562)	135	11	3.23	+	3.4	0.000414	0.0129
positive regulation of phosphate metabolic process (GO:0045937)	135	11	3.23	+	3.4	0.000414	0.0127
response to biotic stimulus (GO:0009607)	295	24	7.07	+	3.4	2.1e-07	2.62e-05
enzyme-linked receptor protein signaling pathway (GO:0007167)	246	20	5.89	+	3.39	2.18e-06	0.000178
regulation of cell differentiation (GO:0045595)	111	9	2.66	+	3.38	0.00141	0.0343
positive regulation of multicellular organismal process (GO:0051240)	126	10	3.02	+	3.31	0.000919	0.0241
tissue development (GO:0009888)	190	15	4.55	+	3.3	5.65e-05	0.00292
regulation of multicellular organismal development (GO:2000026)	114	9	2.73	+	3.3	0.0017	0.0396
transmembrane receptor protein tyrosine kinase signaling pathway (GO:0007169)	192	15	4.6	+	3.26	6.37e-05	0.00322
response to endogenous stimulus (GO:0009719)	238	17	5.7	+	2.98	6.54e-05	0.00323
response to external stimulus (GO:0009605)	436	31	10.44	+	2.97	7.91e-08	2.4e-05
cellular response to endogenous stimulus (GO:0071495)	218	15	5.22	+	2.87	0.00026	0.00891
positive regulation of signal transduction (GO:0009967)	235	16	5.63	+	2.84	0.000185	0.00741
positive regulation of response to stimulus (GO:0048584)	395	26	9.46	+	2.75	3.71e-06	0.000292
positive regulation of cell communication (GO:0010647)	262	17	6.28	+	2.71	0.000209	0.00807
positive regulation of signaling (GO:0023056)	262	17	6.28	+	2.71	0.000209	0.00793
positive regulation of immune system process (GO:0002684)	185	12	4.43	+	2.71	0.00174	0.04
cellular anatomical entity morphogenesis (GO:0032989)	188	12	4.5	+	2.66	0.00199	0.0448
regulation of multicellular organismal process (GO:0051239)	295	18	7.07	+	2.55	0.000293	0.00956
regulation of cell communication (GO:0010646)	689	41	16.51	+	2.48	1.35e-07	2.86e-05
regulation of signaling (GO:0023051)	693	41	16.6	+	2.47	1.47e-07	2.83e-05
positive regulation of catalytic activity (GO:0043085)	237	14	5.68	+	2.47	0.00181	0.0414
cell adhesion (GO:0007155)	339	20	8.12	+	2.46	0.000215	0.008
regulation of signal transduction (GO:0009966)	596	35	14.28	+	2.45	1.56e-06	0.000133
anatomical structure morphogenesis (GO:0009653)	425	24	10.18	+	2.36	0.000132	0.00572
neurogenesis (GO:0022008)	341	19	8.17	+	2.33	0.000858	0.0228
cell differentiation (GO:0030154)	802	44	19.21	+	2.29	3.59e-07	4.23e-05
cellular developmental process (GO:0048869)	802	44	19.21	+	2.29	3.59e-07	4.01e-05
regulation of response to stimulus (GO:0048583)	852	45	20.41	+	2.2	8.19e-07	7.25e-05
regulation of catalytic activity (GO:0050790)	404	21	9.68	+	2.17	0.000855	0.023
animal organ development (GO:0048513)	369	19	8.84	+	2.15	0.00168	0.0397
cell surface receptor signaling pathway (GO:0007166)	707	36	16.94	+	2.13	2.41e-05	0.00138
anatomical structure development (GO:0048856)	1142	55	27.36	+	2.01	7.55e-07	6.96e-05
regulation of molecular function (GO:0065009)	519	24	12.43	+	1.93	0.00205	0.0452
response to stress (GO:0006950)	809	37	19.38	+	1.91	0.00022	0.00805
developmental process (GO:0032502)	1300	58	31.14	+	1.86	5.12e-06	0.000388
multicellular organism development (GO:0007275)	775	34	18.57	+	1.83	0.0007	0.0195
system development (GO:0048731)	639	28	15.31	+	1.83	0.00221	0.0479
positive regulation of cellular process (GO:0048522)	1133	47	27.14	+	1.73	0.000276	0.00916
positive regulation of biological process (GO:0048518)	1309	54	31.36	+	1.72	0.000109	0.00492
cell communication (GO:0007154)	2021	76	48.41	+	1.57	8.35e-05	0.00394
signaling (GO:0023052)	1987	74	47.6	+	1.55	0.000141	0.00597
signal transduction (GO:0007165)	1824	67	43.69	+	1.53	0.000397	0.0126
response to stimulus (GO:0050896)	3005	109	71.99	+	1.51	5.67e-06	0.000415
biological regulation (GO:0065007)	6015	184	144.09	+	1.28	8.97e-05	0.00414
regulation of biological process (GO:0050789)	5698	174	136.5	+	1.27	0.000194	0.00761
regulation of cellular process (GO:0050794)	5372	163	128.69	+	1.27	0.000496	0.0148
biological_process (GO:0008150)	12434	335	297.86	+	1.12	0.000549	0.0162
Unclassified (UNCLASSIFIED)	8146	158	195.14	-	0.81	0.000549	0.016
metabolic process (GO:0008152)	4040	64	96.78	-	0.66	0.000114	0.00504
macromolecule metabolic process (GO:0043170)	2840	43	68.03	-	0.63	0.000572	0.0164
organic substance metabolic process (GO:0071704)	3819	57	91.49	-	0.62	2.9e-05	0.00162
primary metabolic process (GO:0044238)	3498	50	83.8	-	0.6	1.96e-05	0.00123
cellular metabolic process (GO:0044237)	3049	40	73.04	-	0.55	8.42e-06	0.000595
cellular aromatic compound metabolic process (GO:0006725)	1231	13	29.49	-	0.44	0.000704	0.0194
organic cyclic compound metabolic process (GO:1901360)	1301	13	31.17	-	0.42	0.000233	0.00838
cellular nitrogen compound metabolic process (GO:0034641)	1380	12	33.06	-	0.36	2.32e-05	0.00141
organic substance biosynthetic process (GO:1901576)	1718	14	41.16	-	0.34	5.8e-07	5.86e-05
biosynthetic process (GO:0009058)	1722	14	41.25	-	0.34	5.83e-07	5.62e-05
cellular biosynthetic process (GO:0044249)	1677	13	40.17	-	0.32	4.16e-07	4.41e-05
nucleic acid metabolic process (GO:0090304)	944	7	22.61	-	0.31	0.000177	0.00722
heterocycle metabolic process (GO:0046483)	1227	9	29.39	-	0.31	1.16e-05	0.000766
nucleobase-containing compound metabolic process (GO:0006139)	1170	8	28.03	-	0.29	1.11e-05	0.00076
RNA metabolic process (GO:0016070)	671	4	16.07	-	0.25	0.000694	0.0196
macromolecule biosynthetic process (GO:0009059)	1299	7	31.12	-	0.22	1.64e-07	2.68e-05
gene expression (GO:0010467)	1069	1	25.61	-	0.04	1.8e-10	7.65e-08
RNA processing (GO:0006396)	423	0	10.13	-	< 0.01	6.68e-05	0.00322
ncRNA metabolic process (GO:0034660)	299	0	7.16	-	< 0.01	0.00162	0.0385
protein-containing complex assembly (GO:0065003)	296	0	7.09	-	< 0.01	0.00157	0.0378

### Sheet: T_Cluster 5
Analysis Type:	PANTHER Overrepresentation Test (Released 20240807)
Annotation Version and Release Date:	PANTHER version 19.0 Released 2024-06-20
Analyzed List:	Client Text Box Input (Homo sapiens)
Reference List:	Homo sapiens (all genes in database)
Test Type:	FISHER
Correction:	FDR
PANTHER GO-Slim Biological Process	Homo sapiens - REFLIST (20580)	Client Text Box Input (319)	Client Text Box Input (expected)	Client Text Box Input (over/under)	Client Text Box Input (fold Enrichment)	Client Text Box Input (raw P-value)	Client Text Box Input (FDR)
amino acid import across plasma membrane (GO:0089718)	11	3	0.17	+	17.59	0.000555	0.031
cell fate specification (GO:0001708)	26	4	0.4	+	9.93	0.000647	0.0343
protein O-linked glycosylation (GO:0006493)	52	6	0.81	+	7.44	0.000148	0.0125
cell fate commitment (GO:0045165)	57	6	0.88	+	6.79	0.000247	0.0187
epithelium development (GO:0060429)	102	7	1.58	+	4.43	0.00106	0.0458
regulation of response to external stimulus (GO:0032101)	103	7	1.6	+	4.38	0.00112	0.0466
glycosylation (GO:0070085)	132	8	2.05	+	3.91	0.00107	0.0453
tissue development (GO:0009888)	190	11	2.95	+	3.74	0.000194	0.0158
cell-cell adhesion (GO:0098609)	177	10	2.74	+	3.64	0.000457	0.0269
neuron differentiation (GO:0030182)	299	15	4.63	+	3.24	7.23e-05	0.00903
neuron development (GO:0048666)	224	11	3.47	+	3.17	0.000782	0.0369
generation of neurons (GO:0048699)	312	15	4.84	+	3.1	0.000116	0.0123
nervous system development (GO:0007399)	462	22	7.16	+	3.07	3.58e-06	0.00095
animal organ development (GO:0048513)	369	17	5.72	+	2.97	6.97e-05	0.00925
neurogenesis (GO:0022008)	341	15	5.29	+	2.84	0.000304	0.0208
cell differentiation (GO:0030154)	802	35	12.43	+	2.82	3.73e-08	3.95e-05
cellular developmental process (GO:0048869)	802	35	12.43	+	2.82	3.73e-08	2.64e-05
anatomical structure morphogenesis (GO:0009653)	425	18	6.59	+	2.73	0.000125	0.0126
system development (GO:0048731)	639	27	9.9	+	2.73	2.69e-06	0.000817
cell development (GO:0048468)	384	16	5.95	+	2.69	0.000352	0.0227
developmental process (GO:0032502)	1300	52	20.15	+	2.58	2.72e-10	5.77e-07
multicellular organism development (GO:0007275)	775	31	12.01	+	2.58	1.51e-06	0.000533
anatomical structure development (GO:0048856)	1142	42	17.7	+	2.37	1.92e-07	0.000102
positive regulation of nitrogen compound metabolic process (GO:0051173)	538	19	8.34	+	2.28	0.000988	0.0437
regulation of transcription by RNA polymerase II (GO:0006357)	1633	48	25.31	+	1.9	2.23e-05	0.00337
multicellular organismal process (GO:0032501)	1363	39	21.13	+	1.85	0.000231	0.0181
regulation of primary metabolic process (GO:0080090)	2534	70	39.28	+	1.78	1.15e-06	0.000487
regulation of nitrogen compound metabolic process (GO:0051171)	2509	68	38.89	+	1.75	3.75e-06	0.000884
regulation of DNA-templated transcription (GO:0006355)	1912	51	29.64	+	1.72	0.000128	0.0123
regulation of RNA biosynthetic process (GO:2001141)	1919	51	29.75	+	1.71	0.000133	0.0123
regulation of metabolic process (GO:0019222)	2925	74	45.34	+	1.63	1.55e-05	0.00253
regulation of nucleobase-containing compound metabolic process (GO:0019219)	2135	54	33.09	+	1.63	0.000283	0.02
regulation of macromolecule metabolic process (GO:0060255)	2778	70	43.06	+	1.63	3.15e-05	0.00446
regulation of RNA metabolic process (GO:0051252)	2071	52	32.1	+	1.62	0.000474	0.0272
regulation of gene expression (GO:0010468)	2421	58	37.53	+	1.55	0.000804	0.0371
regulation of cellular biosynthetic process (GO:0031326)	2467	59	38.24	+	1.54	0.000657	0.034
regulation of cellular metabolic process (GO:0031323)	2763	66	42.83	+	1.54	0.000339	0.0225
regulation of biosynthetic process (GO:0009889)	2473	59	38.33	+	1.54	0.000674	0.0341
regulation of macromolecule biosynthetic process (GO:0010556)	2448	58	37.95	+	1.53	0.000886	0.04
regulation of biological process (GO:0050789)	5698	125	88.32	+	1.42	8.98e-06	0.00191
biological regulation (GO:0065007)	6015	130	93.24	+	1.39	9.63e-06	0.00186
regulation of cellular process (GO:0050794)	5372	114	83.27	+	1.37	0.000141	0.0125
biological_process (GO:0008150)	12434	226	192.73	+	1.17	0.000106	0.0118
Unclassified (UNCLASSIFIED)	8146	93	126.27	-	0.74	0.000106	0.0125
cellular nitrogen compound metabolic process (GO:0034641)	1380	7	21.39	-	0.33	0.000402	0.0244
heterocycle metabolic process (GO:0046483)	1227	6	19.02	-	0.32	0.000733	0.0362
cellular aromatic compound metabolic process (GO:0006725)	1231	6	19.08	-	0.31	0.00074	0.0357
organic cyclic compound metabolic process (GO:1901360)	1301	6	20.17	-	0.3	0.000278	0.0203
nucleic acid metabolic process (GO:0090304)	944	3	14.63	-	0.21	0.000378	0.0236
gene expression (GO:0010467)	1069	2	16.57	-	0.12	1.05e-05	0.00186
RNA metabolic process (GO:0016070)	671	1	10.4	-	0.1	0.000626	0.0341

### Sheet: P_Cluster 4
Analysis Type:	PANTHER Overrepresentation Test (Released 20240807)
Annotation Version and Release Date:	PANTHER version 19.0 Released 2024-06-20
Analyzed List:	Client Text Box Input (Homo sapiens)
Reference List:	Homo sapiens (all genes in database)
Test Type:	FISHER
Correction:	FDR
PANTHER GO-Slim Biological Process	Homo sapiens - REFLIST (20580)	Client Text Box Input (622)	Client Text Box Input (expected)	Client Text Box Input (over/under)	Client Text Box Input (fold Enrichment)	Client Text Box Input (raw P-value)	Client Text Box Input (FDR)
mitotic cytokinetic process (GO:1902410)	5	3	0.15	+	19.85	0.000263	0.0429
mitotic cytokinesis (GO:0000281)	18	6	0.54	+	11.03	1.01e-05	0.00269
actomyosin structure organization (GO:0031032)	60	13	1.81	+	7.17	2.17e-08	1.15e-05
actin cytoskeleton organization (GO:0030036)	260	32	7.86	+	4.07	1.67e-11	3.54e-08
actin filament-based process (GO:0030029)	282	32	8.52	+	3.75	1.41e-10	1.5e-07
actin filament organization (GO:0007015)	155	17	4.68	+	3.63	4.78e-06	0.00169
supramolecular fiber organization (GO:0097435)	298	24	9.01	+	2.66	1.41e-05	0.00299
cytoskeleton organization (GO:0007010)	582	44	17.59	+	2.5	3.94e-08	1.67e-05
vesicle-mediated transport (GO:0016192)	594	38	17.95	+	2.12	1.45e-05	0.0028
organelle organization (GO:0006996)	1355	79	40.95	+	1.93	1.58e-08	1.12e-05
small molecule metabolic process (GO:0044281)	625	36	18.89	+	1.91	0.0003	0.0455
cellular component organization (GO:0016043)	2216	104	66.98	+	1.55	5.1e-06	0.00154
cellular component organization or biogenesis (GO:0071840)	2336	107	70.6	+	1.52	1.13e-05	0.00267
response to stimulus (GO:0050896)	3005	60	90.82	-	0.66	0.000219	0.0386

### Sheet: P_Cluster 5
Analysis Type:	PANTHER Overrepresentation Test (Released 20240807)
Annotation Version and Release Date:	PANTHER version 19.0 Released 2024-06-20
Analyzed List:	Client Text Box Input (Homo sapiens)
Reference List:	Homo sapiens (all genes in database)
Test Type:	FISHER
Correction:	FDR
PANTHER GO-Slim Biological Process	Homo sapiens - REFLIST (20580)	Client Text Box Input (1124)	Client Text Box Input (expected)	Client Text Box Input (over/under)	Client Text Box Input (fold Enrichment)	Client Text Box Input (raw P-value)	Client Text Box Input (FDR)
maturation of LSU-rRNA (GO:0000470)	18	13	0.98	+	13.22	2.39e-13	1.88e-11
maturation of LSU-rRNA from tricistronic rRNA transcript (SSU-rRNA, 5.8S rRNA, LSU-rRNA) (GO:0000463)	11	7	0.6	+	11.65	3.87e-07	2.16e-05
protein monoubiquitination (GO:0006513)	8	5	0.44	+	11.44	2.35e-05	0.000791
maturation of 5.8S rRNA (GO:0000460)	20	12	1.09	+	10.99	5.57e-11	4.22e-09
polyadenylation-dependent ncRNA catabolic process (GO:0043634)	6	3	0.33	+	9.15	0.00287	0.0376
maturation of 5.8S rRNA from tricistronic rRNA transcript (SSU-rRNA, 5.8S rRNA, LSU-rRNA) (GO:0000466)	11	5	0.6	+	8.32	0.000169	0.00402
ribosomal large subunit biogenesis (GO:0042273)	50	21	2.73	+	7.69	3.74e-14	3.06e-12
calcineurin-mediated signaling (GO:0097720)	10	4	0.55	+	7.32	0.00143	0.0221
maturation of SSU-rRNA from tricistronic rRNA transcript (SSU-rRNA, 5.8S rRNA, LSU-rRNA) (GO:0000462)	25	10	1.37	+	7.32	3.49e-07	2.06e-05
rRNA metabolic process (GO:0016072)	119	47	6.5	+	7.23	1.41e-28	3e-26
rRNA processing (GO:0006364)	106	41	5.79	+	7.08	1.13e-24	1.33e-22
insulin receptor signaling pathway (GO:0008286)	13	5	0.71	+	7.04	0.000429	0.00798
transcription by RNA polymerase III (GO:0006383)	16	6	0.87	+	6.87	0.000131	0.0033
regulation of DNA-templated transcription elongation (GO:0032784)	17	6	0.93	+	6.46	0.000192	0.00425
ncRNA transcription (GO:0098781)	20	7	1.09	+	6.41	5.88e-05	0.00181
pseudouridine synthesis (GO:0001522)	12	4	0.66	+	6.1	0.00308	0.0384
ribosome biogenesis (GO:0042254)	160	51	8.74	+	5.84	9.09e-26	1.38e-23
snRNA 3'-end processing (GO:0034472)	19	6	1.04	+	5.78	0.000384	0.00727
maturation of SSU-rRNA (GO:0030490)	35	11	1.91	+	5.75	1.52e-06	7.18e-05
regulation of transcription elongation by RNA polymerase II (GO:0034243)	13	4	0.71	+	5.63	0.00425	0.0499
transcription by RNA polymerase I (GO:0006360)	13	4	0.71	+	5.63	0.00425	0.0496
positive regulation of DNA-templated transcription, elongation (GO:0032786)	13	4	0.71	+	5.63	0.00425	0.0493
snRNA processing (GO:0016180)	20	6	1.09	+	5.49	0.000523	0.00941
nuclear-transcribed mRNA catabolic process, deadenylation-dependent decay (GO:0000288)	24	7	1.31	+	5.34	0.000217	0.00469
ribosomal small subunit biogenesis (GO:0042274)	55	16	3	+	5.33	2.23e-08	1.52e-06
protein import into mitochondrial matrix (GO:0030150)	18	5	0.98	+	5.09	0.00227	0.0311
mRNA destabilization (GO:0061157)	29	8	1.58	+	5.05	0.000118	0.00318
RNA destabilization (GO:0050779)	29	8	1.58	+	5.05	0.000118	0.00314
cellular response to insulin stimulus (GO:0032869)	22	6	1.2	+	4.99	0.000917	0.0157
ribonucleoprotein complex biogenesis (GO:0022613)	220	60	12.02	+	4.99	4.99e-26	8.15e-24
snRNA metabolic process (GO:0016073)	34	9	1.86	+	4.85	6.35e-05	0.00193
response to insulin (GO:0032868)	23	6	1.26	+	4.78	0.00118	0.0198
ncRNA processing (GO:0034470)	222	57	12.12	+	4.7	2.36e-23	2.64e-21
regulation of alternative mRNA splicing, via spliceosome (GO:0000381)	24	6	1.31	+	4.58	0.00151	0.023
ncRNA metabolic process (GO:0034660)	299	73	16.33	+	4.47	4.29e-28	8.27e-26
positive regulation of mRNA catabolic process (GO:0061014)	33	8	1.8	+	4.44	0.000315	0.00637
multivesicular body sorting pathway (GO:0071985)	27	6	1.47	+	4.07	0.00288	0.0375
endosome transport via multivesicular body sorting pathway (GO:0032509)	27	6	1.47	+	4.07	0.00288	0.0373
RNA 3'-end processing (GO:0031123)	52	11	2.84	+	3.87	9.38e-05	0.00255
RNA processing (GO:0006396)	423	84	23.1	+	3.64	1.79e-25	2.53e-23
establishment of protein localization to mitochondrion (GO:0072655)	36	7	1.97	+	3.56	0.00295	0.0379
protein transmembrane transport (GO:0071806)	36	7	1.97	+	3.56	0.00295	0.0377
DNA-templated transcription initiation (GO:0006352)	58	11	3.17	+	3.47	0.000262	0.0055
protein localization to mitochondrion (GO:0070585)	37	7	2.02	+	3.46	0.00347	0.0415
positive regulation of mRNA metabolic process (GO:1903313)	48	9	2.62	+	3.43	0.00102	0.0173
RNA biosynthetic process (GO:0032774)	129	24	7.05	+	3.41	1.16e-07	7.27e-06
RNA metabolic process (GO:0016070)	671	124	36.65	+	3.38	4.32e-34	3.05e-31
RNA catabolic process (GO:0006401)	65	12	3.55	+	3.38	0.000182	0.00424
nuclear-transcribed mRNA catabolic process (GO:0000956)	49	9	2.68	+	3.36	0.00119	0.0197
DNA-templated transcription (GO:0006351)	127	23	6.94	+	3.32	3.52e-07	2.02e-05
tRNA metabolic process (GO:0006399)	129	23	7.05	+	3.26	4.71e-07	2.56e-05
regulation of mRNA splicing, via spliceosome (GO:0048024)	45	8	2.46	+	3.26	0.00274	0.0363
transcription initiation at RNA polymerase II promoter (GO:0006367)	45	8	2.46	+	3.26	0.00274	0.0361
DNA-templated DNA replication (GO:0006261)	64	11	3.5	+	3.15	0.000634	0.0112
protein-RNA complex organization (GO:0071826)	99	17	5.41	+	3.14	2.4e-05	0.000794
regulation of mRNA processing (GO:0050684)	53	9	2.89	+	3.11	0.00211	0.0295
positive regulation of cellular catabolic process (GO:0031331)	53	9	2.89	+	3.11	0.00211	0.0293
protein-RNA complex assembly (GO:0022618)	95	16	5.19	+	3.08	5.27e-05	0.00164
tRNA processing (GO:0008033)	72	12	3.93	+	3.05	0.000488	0.00886
nucleic acid metabolic process (GO:0090304)	944	157	51.56	+	3.05	1.96e-37	4.16e-34
mRNA catabolic process (GO:0006402)	56	9	3.06	+	2.94	0.00312	0.0385
DNA replication (GO:0006260)	75	12	4.1	+	2.93	0.000715	0.0123
transcription by RNA polymerase II (GO:0006366)	90	14	4.92	+	2.85	0.000358	0.00691
RNA modification (GO:0009451)	103	16	5.63	+	2.84	0.000142	0.00347
positive regulation of catabolic process (GO:0009896)	81	12	4.42	+	2.71	0.00143	0.022
regulation of mRNA metabolic process (GO:1903311)	116	17	6.34	+	2.68	0.000185	0.00423
nucleobase-containing compound metabolic process (GO:0006139)	1170	170	63.9	+	2.66	5.54e-33	2.35e-30
heterocycle metabolic process (GO:0046483)	1227	176	67.01	+	2.63	1.85e-33	9.79e-31
mRNA metabolic process (GO:0016071)	233	33	12.73	+	2.59	4.98e-07	2.64e-05
regulation of RNA splicing (GO:0043484)	78	11	4.26	+	2.58	0.00331	0.0399
cellular aromatic compound metabolic process (GO:0006725)	1231	173	67.23	+	2.57	9.35e-32	2.83e-29
organic cyclic compound metabolic process (GO:1901360)	1301	181	71.06	+	2.55	1.21e-32	4.29e-30
cellular nitrogen compound metabolic process (GO:0034641)	1380	191	75.37	+	2.53	2.96e-34	3.14e-31
gene expression (GO:0010467)	1069	146	58.38	+	2.5	3.01e-25	3.99e-23
RNA splicing (GO:0008380)	162	22	8.85	+	2.49	7.32e-05	0.00216
heterocycle biosynthetic process (GO:0018130)	277	37	15.13	+	2.45	6.16e-07	3.19e-05
mRNA splicing, via spliceosome (GO:0000398)	144	19	7.86	+	2.42	0.000322	0.00645
RNA splicing, via transesterification reactions with bulged adenosine as nucleophile (GO:0000377)	144	19	7.86	+	2.42	0.000322	0.00639
RNA splicing, via transesterification reactions (GO:0000375)	144	19	7.86	+	2.42	0.000322	0.00633
nucleobase-containing compound biosynthetic process (GO:0034654)	251	33	13.71	+	2.41	3.38e-06	0.000143
aromatic compound biosynthetic process (GO:0019438)	276	36	15.07	+	2.39	1.33e-06	6.55e-05
mRNA processing (GO:0006397)	170	22	9.28	+	2.37	0.000219	0.00469
organic cyclic compound biosynthetic process (GO:1901362)	304	39	16.6	+	2.35	6.8e-07	3.43e-05
establishment of protein localization to organelle (GO:0072594)	164	21	8.96	+	2.34	0.00034	0.00662
DNA metabolic process (GO:0006259)	293	37	16	+	2.31	2.97e-06	0.000129
macromolecule biosynthetic process (GO:0009059)	1299	158	70.95	+	2.23	4.45e-22	4.49e-20
DNA repair (GO:0006281)	192	23	10.49	+	2.19	0.000359	0.00687
cellular nitrogen compound biosynthetic process (GO:0044271)	493	58	26.93	+	2.15	3.37e-08	2.17e-06
peptide biosynthetic process (GO:0043043)	172	20	9.39	+	2.13	0.00184	0.0273
DNA damage response (GO:0006974)	246	28	13.44	+	2.08	0.000304	0.00621
translation (GO:0006412)	169	19	9.23	+	2.06	0.00305	0.0383
cellular biosynthetic process (GO:0044249)	1677	185	91.59	+	2.02	6.58e-21	5.82e-19
organic substance biosynthetic process (GO:1901576)	1718	189	93.83	+	2.01	2.31e-21	2.22e-19
biosynthetic process (GO:0009058)	1722	189	94.05	+	2.01	3.92e-21	3.62e-19
cellular component biogenesis (GO:0044085)	864	94	47.19	+	1.99	1.73e-10	1.23e-08
cellular response to stress (GO:0033554)	427	46	23.32	+	1.97	1.19e-05	0.000415
protein localization to organelle (GO:0033365)	251	27	13.71	+	1.97	0.000703	0.0122
amide biosynthetic process (GO:0043604)	210	22	11.47	+	1.92	0.00326	0.0397
macromolecule metabolic process (GO:0043170)	2840	294	155.11	+	1.9	1.16e-29	3.08e-27
protein-containing complex assembly (GO:0065003)	296	30	16.17	+	1.86	0.00111	0.0186
nitrogen compound metabolic process (GO:0006807)	3184	317	173.9	+	1.82	3.99e-29	9.41e-27
modification-dependent macromolecule catabolic process (GO:0043632)	282	28	15.4	+	1.82	0.00216	0.0298
peptide metabolic process (GO:0006518)	242	24	13.22	+	1.82	0.00422	0.0497
macromolecule catabolic process (GO:0009057)	445	44	24.3	+	1.81	0.000131	0.00326
positive regulation of RNA metabolic process (GO:0051254)	324	32	17.7	+	1.81	0.00119	0.0196
primary metabolic process (GO:0044238)	3498	334	191.05	+	1.75	2.04e-27	3.6e-25
positive regulation of nucleobase-containing compound metabolic process (GO:0045935)	349	33	19.06	+	1.73	0.00266	0.0357
proteolysis involved in protein catabolic process (GO:0051603)	345	32	18.84	+	1.7	0.00375	0.0445
cellular metabolic process (GO:0044237)	3049	282	166.52	+	1.69	1.48e-20	1.25e-18
organic substance metabolic process (GO:0071704)	3819	348	208.58	+	1.67	5.07e-25	6.33e-23
negative regulation of macromolecule biosynthetic process (GO:0010558)	439	40	23.98	+	1.67	0.00188	0.0275
protein modification by small protein conjugation or removal (GO:0070647)	408	37	22.28	+	1.66	0.00271	0.0362
negative regulation of biosynthetic process (GO:0009890)	443	40	24.19	+	1.65	0.00198	0.0282
negative regulation of cellular biosynthetic process (GO:0031327)	443	40	24.19	+	1.65	0.00198	0.028
post-translational protein modification (GO:0043687)	425	38	23.21	+	1.64	0.00329	0.0399
metabolic process (GO:0008152)	4040	354	220.65	+	1.6	2.73e-22	2.89e-20
macromolecule modification (GO:0043412)	1166	101	63.68	+	1.59	4.04e-06	0.000165
protein modification process (GO:0036211)	1055	85	57.62	+	1.48	0.000287	0.00592
protein metabolic process (GO:0019538)	1794	142	97.98	+	1.45	5.83e-06	0.000217
regulation of RNA metabolic process (GO:0051252)	2071	160	113.11	+	1.41	5.26e-06	0.000203
regulation of nucleobase-containing compound metabolic process (GO:0019219)	2135	164	116.61	+	1.41	5.53e-06	0.00021
cellular component organization or biogenesis (GO:0071840)	2336	174	127.58	+	1.36	1.6e-05	0.000549
organonitrogen compound metabolic process (GO:1901564)	2287	170	124.91	+	1.36	2.56e-05	0.000835
regulation of DNA-templated transcription (GO:0006355)	1912	141	104.43	+	1.35	0.000209	0.00457
regulation of RNA biosynthetic process (GO:2001141)	1919	141	104.81	+	1.35	0.000262	0.00546
regulation of gene expression (GO:0010468)	2421	175	132.23	+	1.32	9.09e-05	0.00251
regulation of nitrogen compound metabolic process (GO:0051171)	2509	181	137.03	+	1.32	6.59e-05	0.00197
regulation of biosynthetic process (GO:0009889)	2473	178	135.07	+	1.32	8.81e-05	0.00253
regulation of cellular biosynthetic process (GO:0031326)	2467	177	134.74	+	1.31	0.000126	0.00326
regulation of macromolecule biosynthetic process (GO:0010556)	2448	175	133.7	+	1.31	0.000147	0.00356
regulation of primary metabolic process (GO:0080090)	2534	181	138.4	+	1.31	0.000125	0.00328
regulation of transcription by RNA polymerase II (GO:0006357)	1633	116	89.19	+	1.3	0.00313	0.0384
regulation of macromolecule metabolic process (GO:0060255)	2778	189	151.72	+	1.25	0.00121	0.0197
regulation of cellular metabolic process (GO:0031323)	2763	187	150.9	+	1.24	0.00161	0.0244
cellular process (GO:0009987)	8440	513	460.96	+	1.11	0.00131	0.0212
biological_process (GO:0008150)	12434	735	679.1	+	1.08	0.00044	0.00811
Unclassified (UNCLASSIFIED)	8146	389	444.9	-	0.87	0.00044	0.00804
response to stimulus (GO:0050896)	3005	113	164.12	-	0.69	3.95e-06	0.000164
developmental process (GO:0032502)	1300	47	71	-	0.66	0.00194	0.0282
signal transduction (GO:0007165)	1824	63	99.62	-	0.63	3.86e-05	0.00124
anatomical structure development (GO:0048856)	1142	38	62.37	-	0.61	0.000616	0.011
signaling (GO:0023052)	1987	65	108.52	-	0.6	2.07e-06	9.16e-05
cell communication (GO:0007154)	2021	66	110.38	-	0.6	1.48e-06	7.15e-05
cell surface receptor signaling pathway (GO:0007166)	707	21	38.61	-	0.54	0.00177	0.0265
multicellular organismal process (GO:0032501)	1363	33	74.44	-	0.44	2.24e-08	1.48e-06
monoatomic ion transport (GO:0006811)	417	10	22.77	-	0.44	0.00312	0.0387
animal organ development (GO:0048513)	369	8	20.15	-	0.4	0.00252	0.034
cell adhesion (GO:0007155)	339	7	18.51	-	0.38	0.00347	0.0413
inorganic ion transmembrane transport (GO:0098660)	325	6	17.75	-	0.34	0.00187	0.0276
response to external stimulus (GO:0009605)	436	8	23.81	-	0.34	0.000247	0.00524
regulation of multicellular organismal process (GO:0051239)	295	5	16.11	-	0.31	0.00177	0.0266
regulation of immune system process (GO:0002682)	305	5	16.66	-	0.3	0.00131	0.0211
immune system process (GO:0002376)	586	9	32.01	-	0.28	1.82e-06	8.42e-05
immune response (GO:0006955)	468	6	25.56	-	0.23	4.25e-06	0.00017
monoatomic ion transmembrane transport (GO:0034220)	349	4	19.06	-	0.21	4.14e-05	0.00131
inorganic cation transmembrane transport (GO:0098662)	283	3	15.46	-	0.19	0.000182	0.00428
monoatomic cation transmembrane transport (GO:0098655)	285	3	15.57	-	0.19	0.000184	0.00424
response to external biotic stimulus (GO:0043207)	288	3	15.73	-	0.19	0.000192	0.00433
response to other organism (GO:0051707)	288	3	15.73	-	0.19	0.000192	0.00429
biological process involved in interspecies interaction between organisms (GO:0044419)	290	3	15.84	-	0.19	0.000128	0.00327
response to biotic stimulus (GO:0009607)	295	3	16.11	-	0.19	0.000135	0.00333
defense response to symbiont (GO:0140546)	198	2	10.81	-	0.18	0.00235	0.032
defense response to other organism (GO:0098542)	232	2	12.67	-	0.16	0.000391	0.00734
defense response (GO:0006952)	303	2	16.55	-	0.12	1.03e-05	0.000371
system process (GO:0003008)	390	2	21.3	-	0.09	1.19e-07	7.19e-06
sensory perception (GO:0007600)	269	1	14.69	-	0.07	8.77e-06	0.000321
nervous system process (GO:0050877)	296	1	16.17	-	0.06	1.86e-06	8.39e-05
G protein-coupled receptor signaling pathway (GO:0007186)	472	1	25.78	-	0.04	1.11e-10	8.09e-09
cytokine-mediated signaling pathway (GO:0019221)	115	0	6.28	-	< 0.01	0.00302	0.0382
extracellular matrix organization (GO:0030198)	119	0	6.5	-	< 0.01	0.00198	0.0286
detection of chemical stimulus involved in sensory perception (GO:0050907)	175	0	9.56	-	< 0.01	8.14e-05	0.00237
detection of stimulus involved in sensory perception (GO:0050906)	181	0	9.89	-	< 0.01	8.86e-05	0.00251
regulation of membrane potential (GO:0042391)	130	0	7.1	-	< 0.01	0.00138	0.0217
adenylate cyclase-modulating G protein-coupled receptor signaling pathway (GO:0007188)	146	0	7.97	-	< 0.01	0.000651	0.0114
detection of stimulus (GO:0051606)	213	0	11.63	-	< 0.01	1.13e-05	0.000401
immune effector process (GO:0002252)	131	0	7.15	-	< 0.01	0.00141	0.022
adaptive immune response (GO:0002250)	114	0	6.23	-	< 0.01	0.00299	0.0379
extracellular structure organization (GO:0043062)	120	0	6.55	-	< 0.01	0.00199	0.0279
external encapsulating structure organization (GO:0045229)	119	0	6.5	-	< 0.01	0.00198	0.0284
positive regulation of multicellular organismal process (GO:0051240)	126	0	6.88	-	< 0.01	0.00133	0.0212
detection of chemical stimulus (GO:0009593)	181	0	9.89	-	< 0.01	8.86e-05	0.00247
sensory perception of chemical stimulus (GO:0007606)	225	0	12.29	-	< 0.01	5.02e-06	0.000197
cellular response to cytokine stimulus (GO:0071345)	129	0	7.05	-	< 0.01	0.00136	0.0215
